# Intergenerational control of ribosomes under dietary restriction

**DOI:** 10.1101/2025.03.01.640961

**Authors:** Sigma Pradhan, Klement Stojanovski, Joel Tuomaala, Nicholas Stroustrup, Benjamin D. Towbin

## Abstract

Cells adjust their proteome to their environment. Most prominently, ribosome expression scales near linearly with the cellular growth rate to provide sufficient translational capacity while preventing metabolically wasteful ribosomal excess. In microbes, such proteome adjustments can passively perpetuate through symmetric cell division. However, in animals, a passive propagation is hindered by the separation between soma and germline. This separation raises the crucial question whether the proteome of animals is reset at every generation or can be propagated from parent to offspring despite this barrier. We addressed this question by exploring the intergenerational effects of dietary restriction in *C. elegans*, combining proteomics and live imaging. While most proteins showed no intergenerational regulation, ribosomal proteins remained reduced in offspring after maternal dietary restriction. When offspring of dietarily restricted mothers were raised under improved dietary conditions, this reduced ribosome content delayed their growth until normal ribosomal protein levels were restored. Soma-specific maternal inhibition of mTORC1 signalling replicated these effects, while other growth-reducing perturbations, such as reduced insulin signalling or maternal ribosome depletion, did not impact offspring ribosomes. Thus, mTORC1 signalling bridges across the soma-germline divide to regulate ribosome levels of the next generation, likely priming the offspring for the anticipated demand in protein synthesis.
