## Supplemental Tabls S1a for "Intergenerational control of ribosomes under dietary restriction"

Gene	Protein_ID	Protein_Description	logFC	FDR	hit_annotation
vit-3	Q9N4J2	Vitellogenin-3	-3.37324983	7.92e-05	hit
vit-5	P06125	Vitellogenin-5	-3.124138783	7.92e-05	hit
vit-1	P55155	Vitellogenin-1	-2.576585628	0.000115631	hit
vit-4	P18947	Vitellogenin-4	-3.490035662	0.000115631	hit
argk-1	O45518	arginine kinase	-2.449691887	0.000115631	hit
clec-17	O17741	CUB domain-containing protein	2.128550311	0.000178706	hit
cth-1	O45391	cystathionine gamma-lyase	-1.815748846	0.000178706	hit
rmd-1	P34560	Regulator of microtubule dynamics protein 1	-1.824234893	0.000222574	hit
CELE_ZK1025.3	Q9XXL6	Methyltransferase FkbM domain-containing protein	1.828877428	0.000222574	hit
C01G8.1	P91011	Uncharacterized protein	-1.660046497	0.000232427	hit
hsp-16.49	P02513	Heat shock protein Hsp-16.48/Hsp-16.49	-2.074329002	0.000281642	hit
egg-1	Q09967	LDL receptor repeat-containing protein egg-1	-1.837630682	0.000281642	hit
CELE_F08F3.4	Q22945	NAD-dependent epimerase/dehydratase domain-containing protein	-1.64158213	0.000281642	hit
col-101	O45105	Nematode cuticle collagen N-terminal domain-containing protein	-1.654568768	0.000281642	hit
lrr-1	Q19988	Leucine-Rich Repeat protein	-1.693995288	0.000281642	hit
CELE_Y54F10BM.3	Q95XL1	Tyrosine-protein phosphatase domain-containing protein	1.75777091	0.000281642	hit
C18E9.8	Q18097	BTB domain-containing protein	1.666549333	0.000281642	hit
rme-2	O44191	EGF-like domain-containing protein	-1.574090524	0.000281642	hit
vit-6	P18948	Vitellogenin-6	-1.713110923	0.000281642	hit
puf-3	Q9U2G4	PUM-HD domain-containing protein	-1.53090983	0.000291	hit
cth-2	P55216	Putative cystathionine gamma-lyase 2	-1.3609848	0.000291	hit
dut-1	G5EET2	dUTP diphosphatase	-1.366463921	0.000291	hit
CELE_F35C11.5	Q20022	Phospholipase A2	-1.376495931	0.000291	hit
rnr-2	P42170	Ribonucleoside-diphosphate reductase small chain	-1.381488281	0.000291	hit
puf-11	Q8IU00	PUM-HD domain-containing protein	-1.520054992	0.000291	hit
cyp-37b1	O17851	Cytochrome P450	1.383590727	0.00029467	hit
hpo-6	Q95Y17	CUB_2 domain-containing protein	1.270564966	0.00029467	hit
ugt-18	Q23323	UDP-glucuronosyltransferase	1.611242792	0.000299679	hit
puf-5	Q20757	Pumilio domain-containing protein 5	-1.337213448	0.00030054	hit
C17B7.5	O45155	PAW domain-containing protein	1.260275034	0.00030054	hit
ptr-2	P91129	SSD domain-containing protein	-1.519312965	0.000311215	hit
CELE_F40E10.5	Q20202	DUF148 domain-containing protein	1.427101058	0.000311215	hit
bcmo-2	Q9TXT9	Beta,beta-carotene 9',10'-oxygenase	1.337067819	0.000311215	hit
cbd-1	O45599	Chitin-binding domain protein cbd-1	-1.995146261	0.000311215	hit
hmg-11	G5EEL9	HMG	1.332500699	0.000311215	hit
ddn-1	Q95Q93	Protein containing ALS2cr12 (ALS2CR12) signature	1.157106534	0.000311215	hit
clec-91	Q94417	C-type lectin domain-containing protein 91	-1.141236171	0.000311215	hit
pie-1	Q94131	Pharynx and intestine in excess protein 1	-1.354666425	0.000311215	hit
gmap-3	Q17670	GM2 Activator Protein family member	-1.307429781	0.000311215	hit
CELE_F30H5.3	Q09983	BPTI/Kunitz inhibitor domain-containing protein	1.431164206	0.000311215	hit
clec-7	Q22955	C-type LECtin	1.307740908	0.000311215	hit
CELE_T05F1.2	Q9XUR4	F-box associated domain-containing protein	-1.29838417	0.000311215	hit
CELE_R04D3.3	Q21713	Uncharacterized protein	-1.226924866	0.000311215	hit
div-1	Q21625	DNA polymerase alpha subunit B	-1.132942998	0.000311215	hit
math-38	D6VPA0	MATH domain-containing protein	1.144301156	0.000311215	hit
CELE_Y48B6A.5	Q9U2A7	Major sperm protein	1.115069116	0.000311215	hit
acp-6	Q9GUF2	Histidine phosphatase family protein	-1.24940348	0.000311215	hit
txdc-12.2	Q9N5S7	Thioredoxin domain-containing protein	-2.166503149	0.000321675	hit
alh-5	O44555	Aldehyde dehydrogenase	1.158158368	0.000321675	hit
eol-1	A5JYX9	Decapping nuclease	1.238635032	0.000321675	hit
cdl-1	Q09599	Histone RNA hairpin-binding protein	-1.287356437	0.000321675	hit
simr-1	O01477	Protein simr-1	-1.262411918	0.000321675	hit
gyg-2	O45819	glycogenin glucosyltransferase	-1.113677157	0.000321675	hit
gna-2	G5EC27	Glucosamine 6-phosphate N-acetyltransferase	-1.28332137	0.000321675	hit
CELE_F36H12.4	O76717	Uncharacterized protein	1.120875526	0.000321675	hit
hil-1	Q18336	Histone H1.X	2.010017155	0.000321675	hit
tba-7	O18154	Tubulin alpha chain	1.144911998	0.000321675	hit
CELE_F26A3.5	Q93596	DDE_Tnp_1_7 domain-containing protein	1.076992514	0.000321675	hit
CELE_F18A1.7	Q19536	Chondroitin proteoglycan 4 domain-containing protein	-1.691478048	0.000329893	hit
lact-3	Q21569	Beta-lactamase-related domain-containing protein	1.288827187	0.000332387	hit
mcm-3	Q9XVR7	DNA replication licensing factor MCM3	-1.080223164	0.000332387	hit
ppat-1	Q22134	Amidophosphoribosyltransferase	-1.573651291	0.000332387	hit
memi-3	O45603	MEiosis-to-MItosis transition associated	-1.163763575	0.000332387	hit
rips-1	O01593	Methyltransferase domain-containing protein	-1.162360298	0.000332387	hit
CELE_Y57A10A.26	Q9NA74	GST N-terminal domain-containing protein	1.157290337	0.000332387	hit
cyp-33c7	O16673	CYtochrome P450 family	1.253501597	0.000332387	hit
CELE_F28H7.3	Q19891	Fungal lipase-like domain-containing protein	-1.053226373	0.000332387	hit
cyb-3	Q10654	G2/mitotic-specific cyclin-B3	-1.075104171	0.000332387	hit
gfat-1	Q19130	glutamine--fructose-6-phosphate transaminase (isomerizing)	-1.041215851	0.000332387	hit
gldi-5	Q17966	Chondroitin proteoglycan 4 domain-containing protein	-1.051525456	0.000332387	hit
sup-26	D5MCR3	RRM domain-containing protein	1.155283132	0.000332387	hit
egg-2	Q21629	LDL receptor repeat-containing protein egg-2	-1.240331922	0.000332387	hit
mcm-4	Q95XQ8	DNA replication licensing factor mcm-4	-1.070272277	0.000332387	hit
klp-15	P91400	Kinesin motor domain-containing protein	-1.124630705	0.000332387	hit
CELE_F55G11.4	G5EC22	CUB-like domain-containing protein	1.199649594	0.000332387	hit
pes-2.1	G5ECQ5	F-box domain-containing protein	-1.066886829	0.000332387	hit
CELE_F32D1.7	O16291	Protein lilliputian	-1.372376941	0.000343602	hit
CELE_F52B5.2	Q20643	Protein kinase domain-containing protein	-1.178875354	0.000344829	hit
gln-5	Q9XVU2	glutamine synthetase	-1.307986617	0.000344829	hit
mex-5	Q9XUB2	Zinc finger protein mex-5	-1.084765984	0.000344829	hit
gst-10	Q9N4X8	Glutathione S-transferase P 10	-1.654754807	0.000344829	hit
egg-3	Q20402	Protein tyrosine phosphatase-like protein egg-3	-1.50965384	0.000344829	hit
gfat-2	Q19699	glutamine--fructose-6-phosphate transaminase (isomerizing)	-1.623004552	0.000344829	hit
ace-3	Q9U295	Carboxylic ester hydrolase	1.042445637	0.000344829	hit
cec-1	P34618	Chromo domain-containing protein cec-1	1.05156178	0.000344829	hit
CELE_K08B12.1	O01584	Fungal lipase-like domain-containing protein	1.34221764	0.000344829	hit
rif-1.1	Q9XVR0	CID domain-containing protein	-1.283967006	0.000344829	hit
ZK512.4	P34642	Signal recognition particle 9 kDa protein	-1.550367085	0.000344829	hit
CELE_T20B3.1	A0A486WVT5	Choline/carnitine acyltransferase domain-containing protein	1.011622337	0.000344829	hit
mec-17	O45100	Alpha-tubulin N-acetyltransferase 1	1.100681082	0.000344829	hit
nasp-2	O17687	Tetratricopeptide SHNi-TPR domain-containing protein	-1.760099892	0.000344829	hit
F13C5.5	O76565	Uncharacterized protein F13C5.5	1.086493069	0.000344829	hit
bath-26	O76611	MATH domain-containing protein	1.000027552	0.000344829	hit
inx-14	O62136	Innexin-14	-1.014012193	0.000344829	hit
cpr-2	O45466	Peptidase C1A papain C-terminal domain-containing protein	2.597772106	0.000344829	hit
ima-2	P91276	Importin subunit alpha-2	-1.23370924	0.000372101	hit
C34H4.1	O45144	Amine oxidase	1.168684803	0.000373279	hit
evl-18	Q7JMR0	Cell division control protein 45 homolog	-1.334360769	0.000373279	hit
pals-32	O16898	Protein containing ALS2cr12 (ALS2CR12) signature	1.297198523	0.000373279	hit
mex-1	A0A8S4QD38	C3H1-type domain-containing protein	-1.473634186	0.000373279	hit
clec-61	Q23565	VWFA domain-containing protein	2.166057397	0.000391237	hit
magu-3	P91182	Guanylate kinase-like domain-containing protein	1.178486559	0.000391237	hit
ora-1	O45098	Onchocerca Related Antigen family	1.560731248	0.000406333	hit
mlt-10	O76555	MLt-TeN (Mlt-10) related	1.266852821	0.000406333	hit
rnr-1	Q03604	Ribonucleoside-diphosphate reductase large subunit	-1.104853638	0.000412539	hit
CELE_Y37H2A.14	A5PEY0	Transmembrane protein	1.214925787	0.000412539	hit
clec-87	Q9XVS3	C-type lectin domain-containing protein 87	-1.258791409	0.000425348	hit
CELE_E02H4.6	G5EFL7	non-specific serine/threonine protein kinase	-1.239045346	0.000440498	hit
CELE_F46A9.1	Q93729	MSP domain-containing protein	1.230335874	0.000440498	hit
hsp-16.11	P34696	Heat shock protein Hsp-16.1/Hsp-16.11	-1.22791562	0.000445194	hit
mcm-6	P34647	DNA replication licensing factor mcm-6	-1.010267104	0.000445194	hit
CELE_W05F2.3	Q9TYT8	Transmembrane protein	-1.138889627	0.000445194	hit
C08E8.4	G5EFJ3	NADAR domain-containing protein	1.037723999	0.000446126	hit
cdc-25.1	O44552	M-phase inducer phosphatase cdc-25.1	-1.388339058	0.000450317	hit
CELE_R09F10.8	Q23031	DOMON domain-containing protein	-1.465986993	0.000450317	hit
CELE_K10D2.8	C4ALD3	Protein phosphatase 1 regulatory subunit 7	1.333847682	0.000454489	hit
CELE_R09A1.3	O61933	UPF0496 protein	1.058323094	0.000460025	hit
pals-37	B6EU63	Protein containing ALS2cr12 (ALS2CR12) signature	1.00629411	0.000470317	hit
CELE_Y39B6A.10	Q9NET7	Uncharacterized protein	-1.154620779	0.000480775	hit
CELE_Y38F1A.1	Q9XWM5	Exocyst complex component Sec10	1.225080651	0.000490089	hit
egg-6	P90920	Leucine-rich repeat-containing protein egg-6	-1.311182976	0.000490089	hit
pph-4.2	Q9XTT8	Serine/threonine-protein phosphatase 4 catalytic subunit 2	-1.194582242	0.000490089	hit
mcm-5	Q21902	DNA replication licensing factor mcm-5	-1.037355949	0.000490089	hit
srlf-3	Q18280	SXP/RAL-2 family protein Ani s 5-like cation-binding domain-containing protein	1.071861146	0.000522883	hit
cdh-10	Q5F4U0	Cadherin domain-containing protein	1.047580584	0.000522883	hit
zwl-1	Q95XP9	Protein zwilch homolog	-1.0359865	0.000522883	hit
gln-6	O02225	glutamine synthetase	-1.168882006	0.00052645	hit
slc-36.5	Q18595	Amino acid transporter transmembrane domain-containing protein	1.00870062	0.000530576	hit
tni-4	O44572	Troponin I 4	1.159614986	0.000533197	hit
sup-35	Q9XWK6	C2H2-type domain-containing protein	-1.002312895	0.000533197	hit
pcn-1	O02115	Proliferating cell nuclear antigen	-1.022485631	0.000533197	hit
CELE_Y110A2AR.1	Q9N488	Receptor expression-enhancing protein	-1.027753686	0.000533197	hit
pqn-89	Q9N2X8	Prion-like-(Q/N-rich)-domain-bearing protein	1.627709758	0.000533197	hit
cdh-7	O62328	Cadherin domain-containing protein	1.134070158	0.00053685	hit
pud-2.1	G5EBF3	Up-regulated in Daf-2 domain-containing protein	-1.126719235	0.00053685	hit
C01G6.3	Q17572	Lipoprotein	-1.272202171	0.00053685	hit
col-98	O17805	Nematode cuticle collagen N-terminal domain-containing protein	-1.224908287	0.00053685	hit
CELE_H42K12.3	O17347	Apple domain-containing protein	1.348055275	0.000545743	hit
skr-17	G5EGN7	Skp1-related protein	-1.010089907	0.000545743	hit
CELE_Y47H10A.3	Q9U2B6	Decapping nuclease	1.065756337	0.000551137	hit
nanp-1	O17773	Phosphoglycolate phosphatase	1.220911891	0.000566968	hit
ent-5	Q19495	Equilibrative nucleoside transporter 1	-1.461573243	0.000566968	hit
vit-2	P05690	Vitellogenin-2	-1.076791493	0.000566968	hit
col-160	Q20921	Nematode cuticle collagen N-terminal domain-containing protein	-1.134520542	0.000567079	hit
CELE_F56F11.4	Q8MXF1	AAA+ ATPase domain-containing protein	-1.209196624	0.000571533	hit
chs-1	G5ECD6	Chitin synthase chs-1	-1.301869508	0.000571533	hit
clec-60	Q23564	VWFA domain-containing protein	1.293956782	0.000571533	hit
C14A6.13	A8WI10	STP1 protein	1.006646162	0.000574816	hit
des-2	O76554	Acetylcholine receptor subunit alpha-type des-2	1.033285858	0.000574816	hit
mcm-7	O16297	DNA replication licensing factor MCM7	-1.023635162	0.000583823	hit
CELE_F11D5.1	H2KZQ0	PH domain-containing protein	1.01798075	0.000583823	hit
CELE_Y18D10A.11	Q9XW20	Dynein regulatory complex subunit 4	-1.20999386	0.000583823	hit
CELE_ZK418.2	H2KY82	BTB domain-containing protein	1.112552399	0.000589677	hit
lsy-27	O45526	Zinc finger protein lsy-27	-1.123830371	0.000615694	hit
mlt-9	Q9U3K3	MAM domain-containing protein	1.462371337	0.000618582	hit
mex-6	Q09436	Zinc finger protein mex-6	-1.060689214	0.000618582	hit
dpy-14	G5EEB6	COLlagen structural	1.255948213	0.000633458	hit
hsp-16.2	P06582	Heat shock protein hsp-16.2	-1.895606506	0.000635777	hit
CELE_K01A2.4	Q7KNR1	Transmembrane protein	1.933449597	0.000666048	hit
C53C9.2	Q09936	Uncharacterized protein C53C9.2	1.116925353	0.000676078	hit
CELE_T09B4.5	O02155	Uncharacterized protein	1.000132989	0.000699888	hit
nas-37	Q93243	Zinc metalloproteinase nas-37	1.300091078	0.000715648	hit
CELE_D1086.3	O17725	DUF19 domain-containing protein	-1.200123124	0.000720337	hit
CELE_T24B8.3	Q22719	Prothymosin alpha	1.154658878	0.000761401	hit
cyp-13A5	Q27514	Putative cytochrome P450 CYP13A5	1.360768582	0.000771826	hit
ifp-1	Q09501	Intermediate filament protein ifp-1	1.143548995	0.000771826	hit
math-34	H2L040	MATH domain-containing protein	1.22418202	0.000771826	hit
CELE_F07C3.2	Q19147	UPF0506 domain-containing protein	1.241884327	0.000772306	hit
col-178	O17641	Nematode cuticle collagen N-terminal domain-containing protein	-1.133136956	0.000773792	hit
sqt-1	P12114	Cuticle collagen sqt-1	2.269837643	0.000779603	hit
dna-2	Q9U3F2	DNA replication ATP-dependent helicase/nuclease	-1.105367036	0.000792207	hit
perm-2	O44145	Secreted protein	-1.255511813	0.000792207	hit
CELE_W03C9.2	Q23144	Uncharacterized protein	-1.007924292	0.000793006	hit
Mar-03	Q93227	E3 ubiquitin-protein ligase marc-3	-1.191724304	0.000793707	hit
CELE_W03G11.2	Q23151	Uncharacterized protein	1.108479384	0.00082282	hit
CELE_F01D5.7	Q7JKU8	Serine aminopeptidase S33 domain-containing protein	1.132185447	0.000833061	hit
CELE_F10C1.8	H2KYU8	LTD domain-containing protein	-1.209012974	0.000873428	hit
clc-6	O45669	Clc-like protein	1.061126888	0.000878552	hit
CELE_ZK863.8	Q8I4A6	UPAR/Ly6 domain-containing protein	1.159791025	0.000878552	hit
CELE_F10D11.6	H9G2Z8	BPI1 domain-containing protein	1.141950657	0.00092251	hit
CELE_ZK896.5	Q9XUA8	CUB-like domain-containing protein	1.089733925	0.00092635	hit
col-49	O44989	Cuticle collagen 49	1.099966784	0.000965583	hit
aat-1	Q19834	Large neutral amino acids transporter small subunit 1	1.006385316	0.000970761	hit
C02B10.3	O44443	EGF-like domain-containing protein C02B10.3	1.018464923	0.000984821	hit
myo-6	O62244	Myosin motor domain-containing protein	1.103304674	0.001004396	hit
marg-1	H2KZY6	Pharyngeal MARGginal cell marker	1.106423137	0.001004396	hit
his-35	Q27485	Histone H2A	1.010733323	0.001086685	hit
CELE_F49H6.5	Q9XV04	GTP 3',8-cyclase	1.107208114	0.001154664	hit
far-7	Q9TZ51	Fatty Acid/Retinol binding protein	1.009985398	0.001198175	hit
gem-4	Q22422	C2 domain-containing protein	1.13631969	0.001250972	hit
his-39	Q22979	Histone H2A/H2B/H3 domain-containing protein	1.47858166	0.001269872	hit
myo-5	Q21000	MYOsin heavy chain structural genes	1.143043991	0.001330131	hit
CELE_ZK484.3	O44895	Histone H1	1.246520101	0.00138187	hit
col-20	P91249	Nematode cuticle collagen N-terminal domain-containing protein	-1.160615119	0.001395278	hit
mtl-1	P17511	Metallothionein-1	1.669931048	0.001431416	hit
hcp-1	O76447	HoloCentric chromosome binding Protein	-1.27809353	0.001442485	hit
CELE_F14B8.6	Q19446	Uncharacterized protein	1.080294783	0.001452481	hit
CELE_F59E12.9	O01900	TFIIS central domain-containing protein	1.338962537	0.001559889	hit
hil-3	Q19743	Histone H1.3	1.233135089	0.0016241	hit
msa-1	P91844	Transmembrane protein	1.11483045	0.001803548	hit
his-24	P10771	Histone 24	1.498647355	0.001965264	hit
pxl-1	Q09476	Paxillin homolog 1	1.070638076	0.001986068	hit
mtg-1	G4SNS6	CP-type G domain-containing protein	1.757141851	0.002139597	hit
F37A4.4	P41882	Ankyrin repeat-containing protein F37A4.4	1.675033543	0.002223595	hit
CELE_Y54F10AM.6	Q9BL06	Secreted protein	-1.167835231	0.002244363	hit
twk-18	Q18120	TWiK family of potassium channels protein 18	1.009105693	0.002249423	hit
CELE_W05H12.1	G5EG41	Activin_recp domain-containing protein	1.052141646	0.002310308	hit
CELE_F59F3.6	Q8MQ13	Potassium channel tetramerisation-type BTB domain-containing protein	1.346703703	0.002319491	hit
dpy-10	P35800	Cuticle collagen dpy-10	1.327748181	0.002826449	hit
C25G6.3	Q18176	AMP-dependent synthetase/ligase domain-containing protein	1.695576709	0.003049442	hit
CELE_T19D12.4	O76836	VWFA domain-containing protein	1.015343916	0.003084214	hit
CELE_F10D2.10	O16919	Hydrolase_4 domain-containing protein	1.107157633	0.003506157	hit
CELE_Y75B8A.19	Q9XW67	RING-type E3 ubiquitin transferase	2.435245107	0.00368108	hit
tag-244	O45142	CUB_2 domain-containing protein	1.867907379	0.004740165	hit
cox-6A	Q20779	Cytochrome c oxidase subunit 6A, mitochondrial	1.059750124	0.005313926	hit
abt-5	Q9XW49	ABC transporter domain-containing protein	1.885596667	0.005497232	hit
C26E6.12	Q95QU5	OBG-type G domain-containing protein	1.805024231	0.005742293	hit
sqt-2	O17209	Nematode cuticle collagen N-terminal domain-containing protein	2.313487047	0.005838756	hit
CELE_W06B4.1	Q23196	Lipase_3 domain-containing protein	1.275899675	0.006122097	hit
CELE_T23F2.2	A0A5E4LZM9	GRIP domain-containing protein	2.282464767	0.006172357	hit
prk-1	K8ESD7	non-specific serine/threonine protein kinase	1.70077148	0.00634373	hit
crn-6	P34508	Cell death-related nuclease 6	1.658456434	0.006378348	hit
cyp-32b1	Q9N4Q5	Cytochrome P450 4c3	1.209804347	0.007836407	hit
col-90	P34340	Putative cuticle collagen 90	1.309484379	0.008924643	hit
CELE_R13H4.2	A5Z2W3	Uncharacterized protein	1.060314167	0.009500572	hit
pes-8	A0A4V0INE6	Patterned Expression Site	1.27454698	0.011516392	hit
CELE_Y48G1A.1	Q9N3Q5	BTB domain-containing protein	1.285663471	0.011545123	hit
CELE_Y47G6A.15	Q65XX4	DUF148 domain-containing protein	1.056851848	0.028313227	hit
cylc-1	Q9N328	Lipoprotein	1.001287064	0.042901011	hit
